# A scalable phenotyping approach for female floral organ development and senescence in the absence of pollination in wheat

**DOI:** 10.1101/2022.04.01.486528

**Authors:** Marina Millan-Blanquez, Matthew Hartley, Nicholas Bird, Yann Manes, Cristobal Uauy, Scott Boden

## Abstract

In the absence of pollination, female reproductive organs senesce leading to an irrevocable loss in the reproductive potential of the flower and directly affecting seed set. In self-pollinating crops like wheat (*Triticum aestivum*), the post-anthesis viability of the unpollinated carpel has been overlooked, despite its importance for hybrid seed production systems. To advance our knowledge of carpel development in the absence of pollination, we created a relatively high-throughput phenotyping approach to quantify stigma and ovary morphology. We demonstrate the suitability of the approach, which is based on light microscopy imaging and machine learning, for the detailed study of floral organ traits in field grown plants using both fresh and fixed samples. We show that the unpollinated carpel undergoes a well-defined initial growth phase, followed by a peak phase (in which stigma area reaches its maximum and the radial expansion of the ovary slows), and a final deterioration phase. These developmental dynamics were largely consistent across years and could be used to classify male sterile cultivars, however the absolute duration of each phase varied across years. This phenotyping approach provides a new tool for examining carpel morphology and development which we hope will help advance research into this field and increase our mechanistic understanding of female fertility in wheat.
