## Supplementary Tables for "A scalable phenotyping approach for female floral organ development and senescence in the absence of pollination in wheat"

### Sheet: Supplementary Table 1
	Supplementary Table 1.	Summary table on the manual and CNN annotation metrics obtained for stigma area and ovary diameter. Estimated marginal means ± standard errors are given for each type of annotation. P values indicate statistical significance of the pairwise comparison in one-way ANOVA.
		Stigma area (mm2)												Ovary diameter (mm)
		Stage-1				Stage-2				Stage-3				Stage-1				Stage-2				Stage-3
		Manual annotation	CNN annotation	ANOVA P value		Manual annotation	CNN annotation	ANOVA P value		Manual annotation	CNN annotation	ANOVA P value		Manual annotation	CNN annotation	ANOVA P value		Manual annotation	CNN annotation	ANOVA P value		Manual annotation	CNN annotation	ANOVA P value
	Non-fixed carpels	7.27 ± 0.648	7.54 ± 0.648	0.7741		10.23 ± 0.648	11.16 ± 0.648	0.3118		4.75 ± 0.648	4.19 ± 0.648	0.5488		2.09 ± 0.122	2.12 ± 0.122	0.8556		3.58 ± 0.129	3.59 ± 0.129	0.9769		3.48 ± 0.137	3.04 ± 0.137	0.0298
	Fixed carpels	7.54 ± 0.605	7.6 ± 0.605	0.9358		10.54 ± 0.605	11.1 ± 0.605	0.514		4.73 ± 0.605	4.84 ± 0.605	0.9005		2.1 ± 0.0975	2.15 ± 0.0975	0.7473		3.27 ± 0.1027	3.27 ± 0.1027	0.9966		3.36 ± 0.1165	3.33 ± 0.1165	0.8659

### Sheet: Supplementary Table 2
	Supplementary Table 2.	Summary table of three-way ANOVA on the effect of the fixative on stigma area and ovary diameter across different timepoints. P values shown for the different timepoints indicate the P values for the pairwise comparisons. Estimated marginal means ± standard errors are also given for each treatment (fixed or non-fixed).
		ANOVA P value					0 DAW9.5					3 DAW9.5					7 DAW9.5					13 DAW9.5					18 DAW9.5
		Fixative	Fixative x Timepoint	Fixative x Cultivar	Fixative x Timepoint x Cultivar		Fixed	Non-fixed	Fixative effect (%)	P value		Fixed	Non-fixed	Fixative effect (%)	P value		Fixed	Non-fixed	Fixative effect (%)	P value		Fixed	Non-fixed	Fixative effect (%)	P value		Fixed	Non-fixed	Fixative effect (%)	P value
	Stigma area (mm2)	6.39e-06	0.08956	0.52333	0.781		7.15 ± 0.265	7.92 ± 0.265	-9.72	0.0292		10.24 ± 0.179	10.46 ± 0.178	-1.91	0.3855		10.58 ± 0.242	10.78 ± 0.219	-1.85	0.5164		8.34 ± 0.18	8.97 ± 0.18	-7.02	0.0132		5.27 ± 0.178	6.35 ± 0.178	-17	<0.0001
	Ovary diameter (mm)	0.24692	0.08693	0.96446	0.98034		2.01 ± 0.0468	2.09 ± 0.0468	-3.83	0.2299		2.49 ± 0.0324	2.57 ± 0.0324	-3.11	0.058		3.06 ± 0.0431	3.09 ± 0.0396	-0.97	0.479		3.47 ± 0.0328	3.49 ± 0.0418	-0.57	0.677		3.71 ± 0.0328	3.63 ± 0.0339	2.2	0.0662
